# Introgression across ploidies contributes to genetic diversity in introduced urban *Capsella bursa-pastoris*

**DOI:** 10.64898/2026.03.17.712489

**Authors:** Maya K. Wilson Brown, Rebecca Panko, Adrian E. Platts, Emily B. Josephs

## Abstract

Successful establishment of a species in a new range is a useful way to understand the impact of demography and selection on the evolution of globally distributed species. In particular, introductions influence genetic diversity and population structure in the introduced range in unpredictable ways. Additionally, introgressive hybridization is often associated with successful establishment in new ranges. In this study, we explore the impact of introgressive hybridization on the polyploid *Capsella bursa-pastoris* in the New York City metropolitan area. We find *Capsella bursa-pastoris* in the New York City metropolitan area likely originated from multiple introductions from northern Eurasia, and that populations across the New York City metropolitan area are generally panmictic. As with *Capsella bursa-pastoris* in Eurasia, we discover evidence of introgression from the diploid *Capsella rubella* in this population. By evaluating ancestry in regions across the genome, we find introgressed regions are rich in gene content and contribute to genetic diversity in this population. These results suggest that introgressive hybridization before introductions may buffer species from the negative effects of population bottlenecks and allow for successful establishment.

**Significance:** Gene flow between groups of different ploidies is known to occur in natural systems, but has been understudied in evolutionary genetics until recently. In this study, we show that an introduced population of the allotetraploid *Capsella bursa-pastoris* contains introgressed material from the diploid *C. rubella.* The introgressed regions of the genome have a high degree of diversity suggesting that introgression from *C. rubella* to *C. bursa-pastoris* may have contributed to the overall high degree of diversity in the species. Understanding the evolutionary impact of gene flow between ploidies is an important step to identifying what makes some polyploid lineages successful.
