## Supplemental Tables for "Introgression across ploidies contributes to genetic diversity in introduced urban *Capsella bursa-pastoris*"

### Sheet: README
Supplementary Table Metadata for "Introgression across ploidies contributes to genetic variation in introduced urban Capsella bursa-pastoris"
S1_NYC_metro_samples		sample information for Capsella bursa-pastoris in New York City metropolitan area
	sample	sample name as it is referenced in the manuscript
	sampling_site	integer indicating sampling site of maternal plant in 2017
	latitude	latitude at collection site of maternal lineage plant in 2017
	longitude	longitude at collection site of maternal lineage plant in 2017
	city	bourough or city of maternal lineage plant collection
	state	United State in which maternal lineage plant was collected
	country	Country of collection
	species	species of sample
	run_accession	accession code for sample on Short Read Archive
S2_Ancestral_range_samples		sample information for Capsella bursa-pastoris in ancestral range, Capsella rubella, Capsella grandiflora and Capsella orientalis
	sample	sample name as it is referenced in the manuscript, if at all
	latitude	latitude for sample given by Short Read Archive
	longitude	longitude for sample given by Short Read Archive
	country	listed (on SRA) or interpolated country for sample; countries are estimated from Latitude and Longitude coordinates [R Package tidygeocoder version 1.0.6]
	species	sample species
	run_accession	accession code for sample on Short Read Archive
	name_alt	name of sample, if referenced in other published manuscripts
S3_NYCsubpop_pi		Estimate of nucleotide diversity (pi) within sampling sites in NYC metrpolitan Capsella bursa-pastoris
	population	sampling site in NYC
	subgenome	allopolyploid subgenome; grandiflora-like refers to Chromosomes 9 through 16, orientalis-like refers to Chromosomes 1 though 8
	sum_differences	count of differences at basepair comparison site
	sum_comparisons	count of comparisons made at basepair comparison site
	avg_pi	calcualted as sum_differences divded by sum_comparisons
S4_Between_NYC_Fst		Hudson's Fst calculated between sampling sites for NYC Capsella bursa-pastoris
	x	New York City metropolitan sample site, as character/string
	y	compared New York City metropolitan sample site, as character/string
	subgenome	allopolyploid subgenome; grandiflora-like refers to Chromosomes 9 through 16, orientalis-like refers to Chromosomes 1 though 8
	mean_avg_hudsons_fst	arithmetic mean of average Hudson's Fst, estimated in windows of 50000 basepairs
S5_wc_fst_nyc_ancestral		Wier & Cockerham's Fst calculated between NYC Capsella bursa-pastoris and ancestral range Capsella bursa-pastoris
	pop1	ancestral population group or NYC metropolitan population
	pop2	ancestral population group or NYC metropolitan population
	subgenome	allopolyploid subgenome; grandiflora-like refers to Chromosomes 9 through 16, orientalis-like refers to Chromosomes 1 though 8
	mean_avg_wc_fst	arithmetic mean of average Weir & Cockerham Fst, estimated in windows of 50000 basepairs
S6_introgressed_genome_prop		Estimate of the total genome size per sample with various ancestry states
	sample	sample name as it is referenced in the manuscript
	genome_prop_bursa_pastoris	proportion of the genome estimated to be of Capsella bursa-pastoris ancestry, measured in basepirs
	genome_prop_rubella	proportion of the genome estimated to be of Capsella rubella ancestry, measured in basepirs
	genome_prop_heterozygous	proportion of the genome estimated to be of mixed Capsella bursa-pastoris and Capsella rubella ancestry, measured in basepirs

### Sheet: S1_NYC_metro_samples
sample	sampling_site	latitude	longitude	city	state	country	species	run_accession
NY_01	10	40.744	-73.7414	Queens	NY	United States	Capsella bursa-pastoris	SRR32046899
NY_02	10	40.744	-73.7414	Queens	NY	United States	Capsella bursa-pastoris	SRR32046888
NY_03	10	40.744	-73.7414	Queens	NY	United States	Capsella bursa-pastoris	SRR32046877
NY_04	11	40.6947	-73.9357	Brooklyn	NY	United States	Capsella bursa-pastoris	SRR32046866
NY_05	11	40.6947	-73.9357	Brooklyn	NY	United States	Capsella bursa-pastoris	SRR32046855
NY_06	13	40.869	-73.4276	Long Island	NY	United States	Capsella bursa-pastoris	SRR32046922
NY_07	13	40.869	-73.4276	Long Island	NY	United States	Capsella bursa-pastoris	SRR32046970
NY_08	13	40.869	-73.4276	Long Island	NY	United States	Capsella bursa-pastoris	SRR32046959
NY_09	14	40.7775	-73.5656	Long Island	NY	United States	Capsella bursa-pastoris	SRR32046948
NY_10	14	40.7775	-73.5656	Long Island	NY	United States	Capsella bursa-pastoris	SRR32046942
NY_11	15	40.7372	-73.8106	Queens	NY	United States	Capsella bursa-pastoris	SRR32046940
NY_12	15	40.7372	-73.8106	Queens	NY	United States	Capsella bursa-pastoris	SRR32046939
NY_13	15	40.7372	-73.8106	Queens	NY	United States	Capsella bursa-pastoris	SRR32046938
NY_14	16	40.7248	-73.82	Queens	NY	United States	Capsella bursa-pastoris	SRR32046911
NY_15	16	40.7248	-73.82	Queens	NY	United States	Capsella bursa-pastoris	SRR32046909
NY_16	16	40.7248	-73.82	Queens	NY	United States	Capsella bursa-pastoris	SRR32046908
NY_17	17	40.7185	-73.8842	Queens	NY	United States	Capsella bursa-pastoris	SRR32046906
NY_18	17	40.7185	-73.8842	Queens	NY	United States	Capsella bursa-pastoris	SRR32046905
NY_19	17	40.7185	-73.8842	Queens	NY	United States	Capsella bursa-pastoris	SRR32046904
NY_20	18	40.6671	-73.9698	Brooklyn	NY	United States	Capsella bursa-pastoris	SRR32046902
NY_21	18	40.6671	-73.9698	Brooklyn	NY	United States	Capsella bursa-pastoris	SRR32046901
NY_22	18	40.6671	-73.9698	Brooklyn	NY	United States	Capsella bursa-pastoris	SRR32046900
NY_23	19	40.666	-73.9666	Brooklyn	NY	United States	Capsella bursa-pastoris	SRR32046898
NY_24	19	40.666	-73.9666	Brooklyn	NY	United States	Capsella bursa-pastoris	SRR32046897
NY_25	19	40.666	-73.9666	Brooklyn	NY	United States	Capsella bursa-pastoris	SRR32046896
NY_26	1	40.7023	-73.9244	Brooklyn	NY	United States	Capsella bursa-pastoris	SRR32046972
NY_27	1	40.7023	-73.9244	Brooklyn	NY	United States	Capsella bursa-pastoris	SRR32046971
NY_28	1	40.7023	-73.9244	Brooklyn	NY	United States	Capsella bursa-pastoris	SRR32046910
NY_29	20	40.9061	-73.8676	Yonkers	NY	United States	Capsella bursa-pastoris	SRR32046892
NY_30	20	40.9061	-73.8676	Yonkers	NY	United States	Capsella bursa-pastoris	SRR32046891
NY_31	20	40.9061	-73.8676	Yonkers	NY	United States	Capsella bursa-pastoris	SRR32046890
NY_32	21	40.7185	-73.812	Queens	NY	United States	Capsella bursa-pastoris	SRR32046889
NY_33	21	40.7185	-73.812	Queens	NY	United States	Capsella bursa-pastoris	SRR32046887
NY_34	21	40.7185	-73.812	Queens	NY	United States	Capsella bursa-pastoris	SRR32046886
NY_35	22	40.7268	-73.7881	Queens	NY	United States	Capsella bursa-pastoris	SRR32046885
NY_36	22	40.7268	-73.7881	Queens	NY	United States	Capsella bursa-pastoris	SRR32046884
NY_37	22	40.7268	-73.7881	Queens	NY	United States	Capsella bursa-pastoris	SRR32046883
NY_38	23	40.7483	-73.744	Queens	NY	United States	Capsella bursa-pastoris	SRR32046881
NY_39	23	40.7483	-73.744	Queens	NY	United States	Capsella bursa-pastoris	SRR32046880
NJ_01	24	40.7771	-74.175	Newark	NJ	United States	Capsella bursa-pastoris	SRR32046879
NJ_02	24	40.7771	-74.175	Newark	NJ	United States	Capsella bursa-pastoris	SRR32046878
NJ_03	24	40.7771	-74.175	Newark	NJ	United States	Capsella bursa-pastoris	SRR32046876
NY_40	2	40.7109	-73.9599	Brooklyn	NY	United States	Capsella bursa-pastoris	SRR32046895
NY_41	2	40.7109	-73.9599	Brooklyn	NY	United States	Capsella bursa-pastoris	SRR32046894
NY_42	2	40.7109	-73.9599	Brooklyn	NY	United States	Capsella bursa-pastoris	SRR32046893
NY_43	3	40.7133	-73.9604	Brooklyn	NY	United States	Capsella bursa-pastoris	SRR32046873
NY_44	3	40.7133	-73.9604	Brooklyn	NY	United States	Capsella bursa-pastoris	SRR32046872
NY_45	4	40.7278	-73.9932	New York	NY	United States	Capsella bursa-pastoris	SRR32046870
NY_46	4	40.7278	-73.9932	New York	NY	United States	Capsella bursa-pastoris	SRR32046869
NY_47	4	40.7278	-73.9932	New York	NY	United States	Capsella bursa-pastoris	SRR32046868
NY_48	5	40.724	-73.9908	New York	NY	United States	Capsella bursa-pastoris	SRR32046867
NY_49	5	40.724	-73.9908	New York	NY	United States	Capsella bursa-pastoris	SRR32046865
NY_50	5	40.724	-73.9908	New York	NY	United States	Capsella bursa-pastoris	SRR32046864
NY_51	6	40.7684	-73.974	New York	NY	United States	Capsella bursa-pastoris	SRR32046863
NY_52	6	40.7684	-73.974	New York	NY	United States	Capsella bursa-pastoris	SRR32046862
NY_53	6	40.7684	-73.974	New York	NY	United States	Capsella bursa-pastoris	SRR32046861
NY_54	7	40.7726	-73.9766	New York	NY	United States	Capsella bursa-pastoris	SRR32046859
NY_55	7	40.7726	-73.9766	New York	NY	United States	Capsella bursa-pastoris	SRR32046858
NY_56	7	40.7726	-73.9766	New York	NY	United States	Capsella bursa-pastoris	SRR32046857
NY_57	8	40.686	-73.8928	Brooklyn	NY	United States	Capsella bursa-pastoris	SRR32046929
NY_58	8	40.686	-73.8928	Brooklyn	NY	United States	Capsella bursa-pastoris	SRR32046928
NY_59	8	40.686	-73.8928	Brooklyn	NY	United States	Capsella bursa-pastoris	SRR32046927
NY_60	9	40.6043	-73.9319	Brooklyn	NY	United States	Capsella bursa-pastoris	SRR32046924
NY_61	9	40.6043	-73.9319	Brooklyn	NY	United States	Capsella bursa-pastoris	SRR32046923
NY_62	9	40.6043	-73.9319	Brooklyn	NY	United States	Capsella bursa-pastoris	SRR32046921

### Sheet: S2_Ancestral_range_samples
sample	latitude	longitude	country	species	run_accession	name_alt
SWIT_01	47.56	8.52	Switzerland	Capsella bursa-pastoris	ERR2990227	SAMEA5165541
ICEL_01	64.146	-21.9422	Iceland	Capsella bursa-pastoris	SRR1664898	RK32
SPAN_01	41.6522	-4.7286	Spain	Capsella bursa-pastoris	SRR1665054	5.16
NETH_01	51.8426	5.83896	Netherlands	Capsella bursa-pastoris	SRR1665062	16.9
GREE_01	37.9742	24.0091	Greece	Capsella bursa-pastoris	SRR1665063	70.5
POLA_01	50.0469	19.9972	Poland	Capsella bursa-pastoris	SRR1665067	13.16
ITAL_01	43.8461	11.7211	Italy	Capsella bursa-pastoris	SRR1665070	39-12-28
RUSS_02	43.1151	131.886	Russia	Capsella bursa-pastoris	SRR1665071	VLA
GERM_01	51.4825	11.9705	Germany	Capsella bursa-pastoris	SRR1665072	12.4
TAIW_01	24.85	110.067	Taiwan	Capsella bursa-pastoris	SRR1746837	PL
SWED_01	62.6323	17.938	Sweden	Capsella bursa-pastoris	SRR1751470	SE14
RUSS_03	55.7505	37.6175	Russia	Capsella bursa-pastoris	SRR5412136	wt-msu
RUSS_04	55.7505	37.6175	Russia	Capsella bursa-pastoris	SRR5412137	wt-msu
RUSS_06	55.7505	37.6175	Russia	Capsella bursa-pastoris	SRR5803008	wt-msu
RUSS_07	55.7505	37.6175	Russia	Capsella bursa-pastoris	SRR5803009	wt-msu
CHIN_03	48.3333	87.1167	China	Capsella bursa-pastoris	SRR6179229	BEJ3
CHIN_04	47.3	89.9667	China	Capsella bursa-pastoris	SRR6179230	FY5
CHIN_05	47.0667	83.0167	China	Capsella bursa-pastoris	SRR6179231	TACH1
CHIN_06	45.75	126.617	China	Capsella bursa-pastoris	SRR6179232	HRB138
CHIN_07	45.75	126.617	China	Capsella bursa-pastoris	SRR6179233	HRB135
CHIN_08	36.0833	120.333	China	Capsella bursa-pastoris	SRR6179234	QD325
CHIN_09	36.6	114.483	China	Capsella bursa-pastoris	SRR6179235	HD63
CHIN_10	31.85	117.283	China	Capsella bursa-pastoris	SRR6179236	HF257
CHIN_11	32.05	118.767	China	Capsella bursa-pastoris	SRR6179237	NJN7
CHIN_12	30.6167	114.267	China	Capsella bursa-pastoris	SRR6179238	WH54
CHIN_13	31.0833	121.183	China	Capsella bursa-pastoris	SRR6179239	SH7
CHIN_14	30.2	115.017	China	Capsella bursa-pastoris	SRR6179240	HSH295
CHIN_15	30.5167	117.083	China	Capsella bursa-pastoris	SRR6179241	AQ415
CHIN_16	36.6833	101.25	China	Capsella bursa-pastoris	SRR6179242	HuY3
CHIN_17	42.2167	127.45	China	Capsella bursa-pastoris	SRR6179243	NE2
CHIN_18	29.65	115.983	China	Capsella bursa-pastoris	SRR6179244	JJN2
CHIN_19	29.95	94.8	China	Capsella bursa-pastoris	SRR6179245	LL761
CHIN_20	28.1333	99.8333	China	Capsella bursa-pastoris	SRR6179246	ZD31
CHIN_21	28.3667	99.0167	China	Capsella bursa-pastoris	SRR6179247	LJH9
CHIN_22	26.8667	100.2	China	Capsella bursa-pastoris	SRR6179248	LJ5
CHIN_23	27.8333	99.7333	China	Capsella bursa-pastoris	SRR6179249	ZD13
CHIN_24	26.5667	105.55	China	Capsella bursa-pastoris	SRR6179250	ZJ15
CHIN_25	26.6167	106.717	China	Capsella bursa-pastoris	SRR6179251	GY6
CHIN_26	26.0833	119.233	China	Capsella bursa-pastoris	SRR6179252	FJ7
CHIN_27	26.2333	103.267	China	Capsella bursa-pastoris	SRR6179253	YNHZ2
FRAN_01	48.08	7.37	France	Capsella bursa-pastoris	SRR6382382	FR50
RUSS_08	52.16	104.18	Russia	Capsella bursa-pastoris	SRR6382383	IRRU2
JORD_01	31.97	35.98	Jordan	Capsella bursa-pastoris	SRR6382384	JO56
RUSS_09	50.55	128.28	Russia	Capsella bursa-pastoris	SRR6382385	BEL5
ALGE_01	35.45	7.96	Algeria	Capsella bursa-pastoris	SRR6382386	AL87
CHIN_28	36.37	101.46	China	Capsella bursa-pastoris	SRR6382387	XN444
CHIN_29	38.56	121.35	China	Capsella bursa-pastoris	SRR6382388	DL174
CHIN_30	30.16	120.13	China	Capsella bursa-pastoris	SRR6382389	HJC419
CHIN_31	26.37	106.43	China	Capsella bursa-pastoris	SRR6382390	GY37
CHIN_32	26.53	112.33	China	Capsella bursa-pastoris	SRR6382391	HY85
CHIN_33	45.45	126.37	China	Capsella bursa-pastoris	SRR6382392	HRB132
SWED_02	56.15	13.77	Sweden	Capsella bursa-pastoris	SRR6382393	SE33
CHIN_34	32.03	118.46	China	Capsella bursa-pastoris	SRR6382394	NJ219
CHIN_35	25.06	102.41	China	Capsella bursa-pastoris	SRR6382395	KMB206
CHIN_36	30.2	112.06	China	Capsella bursa-pastoris	SRR6382396	JZH152
TURK_01	41.02	28.97	Turkey	Capsella bursa-pastoris	SRR6382397	TR73
CHIN_37	33.57	107.45	China	Capsella bursa-pastoris	SRR6382398	TBS195
FRAN_02	44.51	-1.21	France	Capsella bursa-pastoris	SRR6382399	STJ2
SCOT_01	56.2	-2.47	Scotland	Capsella bursa-pastoris	SRR6382400	STA4
CHIN_38	37.55	112.32	China	Capsella bursa-pastoris	SRR6382402	TY118
RUSS_10	51.53	58.85	Russia	Capsella bursa-pastoris	SRR8904462	DUB-RUS9
KYRG_01	39.79	72.18	Kyrgyzstan	Capsella bursa-pastoris	SRR8904463	KYRG-3-14
RUSS_11	66.65	66.4	Russia	Capsella bursa-pastoris	SRR8904464	LAB-RUS-4
CHIN_39	47.07	83.01	China	Capsella bursa-pastoris	SRR8904465	TACH-CHIN14
JORD_02	31.97	35.98	Jordan	Capsella bursa-pastoris	SRR8904466	JO59
SAMEA36985918	NA	NA	NA	Capsella grandiflora	ERR1769847	SAMEA36985918
SAMEA36985918	NA	NA	NA	Capsella grandiflora	ERR1769848	SAMEA36985918
SAMEA36986668	NA	NA	NA	Capsella grandiflora	ERR1769849	SAMEA36986668
SAMEA36986668	NA	NA	NA	Capsella grandiflora	ERR1769850	SAMEA36986668
SAMEA36987418	NA	NA	NA	Capsella grandiflora	ERR1769851	SAMEA36987418
SAMEA36987418	NA	NA	NA	Capsella grandiflora	ERR1769852	SAMEA36987418
SAMEA36988168	NA	NA	NA	Capsella grandiflora	ERR1769853	SAMEA36988168
SAMEA36988918	NA	NA	NA	Capsella grandiflora	ERR1769854	SAMEA36988918
SAMEA36997168	NA	NA	NA	Capsella grandiflora	ERR1769855	SAMEA36997168
SAMEA36997918	NA	NA	NA	Capsella grandiflora	ERR1769856	SAMEA36997918
SAMEA36997918	NA	NA	NA	Capsella grandiflora	ERR1769857	SAMEA36997918
SAMEA36998668	NA	NA	NA	Capsella grandiflora	ERR1769858	SAMEA36998668
SAMEA36998668	NA	NA	NA	Capsella grandiflora	ERR1769859	SAMEA36998668
SAMEA36999418	NA	NA	NA	Capsella grandiflora	ERR1769860	SAMEA36999418
SAMEA36999418	NA	NA	NA	Capsella grandiflora	ERR1769861	SAMEA36999418
SAMEA37000168	NA	NA	NA	Capsella grandiflora	ERR1769862	SAMEA37000168
SAMEA37000168	NA	NA	NA	Capsella grandiflora	ERR1769863	SAMEA37000168
SAMEA37000918	NA	NA	NA	Capsella grandiflora	ERR1769864	SAMEA37000918
SAMEA37000918	NA	NA	NA	Capsella grandiflora	ERR1769865	SAMEA37000918
SAMEA37001668	NA	NA	NA	Capsella grandiflora	ERR1769866	SAMEA37001668
SAMEA37001668	NA	NA	NA	Capsella grandiflora	ERR1769867	SAMEA37001668
SAMEA37002418	NA	NA	NA	Capsella grandiflora	ERR1769868	SAMEA37002418
SAMEA37002418	NA	NA	NA	Capsella grandiflora	ERR1769869	SAMEA37002418
SAMEA37003168	NA	NA	NA	Capsella grandiflora	ERR1769870	SAMEA37003168
SAMEA37003918	NA	NA	NA	Capsella grandiflora	ERR1769871	SAMEA37003918
SAMEA37004668	NA	NA	NA	Capsella grandiflora	ERR1769872	SAMEA37004668
SAMEA37004668	NA	NA	NA	Capsella grandiflora	ERR1769873	SAMEA37004668
SAMEA36989668	NA	NA	NA	Capsella grandiflora	ERR1769874	SAMEA36989668
SAMEA36990418	NA	NA	NA	Capsella grandiflora	ERR1769875	SAMEA36990418
SAMEA36990418	NA	NA	NA	Capsella grandiflora	ERR1769876	SAMEA36990418
SAMEA36991168	NA	NA	NA	Capsella grandiflora	ERR1769877	SAMEA36991168
SAMEA36991168	NA	NA	NA	Capsella grandiflora	ERR1769878	SAMEA36991168
SAMEA36991918	NA	NA	NA	Capsella grandiflora	ERR1769879	SAMEA36991918
SAMEA36991918	NA	NA	NA	Capsella grandiflora	ERR1769880	SAMEA36991918
SAMEA36992668	NA	NA	NA	Capsella grandiflora	ERR1769881	SAMEA36992668
SAMEA36992668	NA	NA	NA	Capsella grandiflora	ERR1769882	SAMEA36992668
SAMEA36993418	NA	NA	NA	Capsella grandiflora	ERR1769883	SAMEA36993418
SAMEA36993418	NA	NA	NA	Capsella grandiflora	ERR1769884	SAMEA36993418
SAMEA36994168	NA	NA	NA	Capsella grandiflora	ERR1769885	SAMEA36994168
SAMEA36994168	NA	NA	NA	Capsella grandiflora	ERR1769886	SAMEA36994168
SAMEA36994918	NA	NA	NA	Capsella grandiflora	ERR1769887	SAMEA36994918
SAMEA36995668	NA	NA	NA	Capsella grandiflora	ERR1769888	SAMEA36995668
SAMEA36995668	NA	NA	NA	Capsella grandiflora	ERR1769889	SAMEA36995668
SAMEA36996418	NA	NA	NA	Capsella grandiflora	ERR1769890	SAMEA36996418
SAMEA36996418	NA	NA	NA	Capsella grandiflora	ERR1769891	SAMEA36996418
SAMEA37005418	NA	NA	NA	Capsella grandiflora	ERR1769892	SAMEA37005418
SAMEA37005418	NA	NA	NA	Capsella grandiflora	ERR1769893	SAMEA37005418
SAMEA37006168	NA	NA	NA	Capsella grandiflora	ERR1769894	SAMEA37006168
SAMEA37006168	NA	NA	NA	Capsella grandiflora	ERR1769895	SAMEA37006168
SAMEA37006918	NA	NA	NA	Capsella grandiflora	ERR1769896	SAMEA37006918
SAMEA37006918	NA	NA	NA	Capsella grandiflora	ERR1769897	SAMEA37006918
SAMEA37007668	NA	NA	NA	Capsella grandiflora	ERR1769898	SAMEA37007668
SAMEA37007668	NA	NA	NA	Capsella grandiflora	ERR1769899	SAMEA37007668
SAMEA37008418	NA	NA	NA	Capsella grandiflora	ERR1769900	SAMEA37008418
SAMEA37008418	NA	NA	NA	Capsella grandiflora	ERR1769901	SAMEA37008418
SAMEA37009168	NA	NA	NA	Capsella grandiflora	ERR1769902	SAMEA37009168
SAMEA37003168	NA	NA	NA	Capsella grandiflora	ERR1769954	SAMEA37003168
SAMEA37003918	NA	NA	NA	Capsella grandiflora	ERR1769955	SAMEA37003918
SAMEA36989668	NA	NA	NA	Capsella grandiflora	ERR1769956	SAMEA36989668
SAMEA36994918	NA	NA	NA	Capsella grandiflora	ERR1769957	SAMEA36994918
SAMEA37009168	NA	NA	NA	Capsella grandiflora	ERR1769958	SAMEA37009168
SAMEA36988168	NA	NA	NA	Capsella grandiflora	ERR1769959	SAMEA36988168
SAMEA36988918	NA	NA	NA	Capsella grandiflora	ERR1769960	SAMEA36988918
SAMEA36997168	NA	NA	NA	Capsella grandiflora	ERR1769961	SAMEA36997168
1207	28.3167	-16.5667	Spain	Capsella rubella	ERR636123	1207
1208	28.3167	-16.5667	Spain	Capsella rubella	ERR636124	1208
1209	28.3167	-16.5667	Spain	Capsella rubella	ERR636125	1209
14	NA	NA	NA	Capsella rubella	ERR636126	14
1311	42.8833	-0.1	France	Capsella rubella	ERR636127	1311
1377	-34.6667	-58.5	Argentina	Capsella rubella	ERR636128	1377
78.1	37.6919	21.6254	Greece	Capsella rubella	ERR636129	78.1
690	36.15	-5.58	Spain	Capsella rubella	ERR636130	690
83.10.	NA	NA	NA	Capsella rubella	ERR636131	83.10.
72.12	38.1558	22.7215	Greece	Capsella rubella	ERR636132	72.12
34.11	38.1605	16.0519	Italy	Capsella rubella	ERR636133	34.11
177	NA	NA	NA	Capsella rubella	ERR636134	177
1453	43.4667	11.0333	Italy	Capsella rubella	ERR636136	1453
84.15	38.4764	21.4298	Greece	Capsella rubella	ERR636137	84.15
6.26	44.562	0.353967	France	Capsella rubella	ERR636138	6.26
23.9	40.723	15.1951	Italy	Capsella rubella	ERR636139	23.9
22.13	41.2897	13.9511	Italy	Capsella rubella	ERR636140	22.13
1408	35.29	24.42	Greece	Capsella rubella	ERR636141	1408
RIAH	NA	NA	NA	Capsella rubella	ERR636142	RIAH
1411-3	35.29	24.42	Greece	Capsella rubella	ERR636143	1411-3
774	41.8333	16	Italy	Capsella rubella	ERR636144	774
1314-10	47.3167	5.01667	France	Capsella rubella	ERR636145	1314-10
1319-3	47.3667	3.98333	France	Capsella rubella	ERR636146	1319-3
86IT1	40.62	14.37	Italy	Capsella rubella	ERR636147	86IT1
81.2	37.2955	22.0605	Greece	Capsella rubella	ERR636148	81.2
77.16	38.1754	20.5692	Greece	Capsella rubella	ERR636149	77.16
697	NA	NA	NA	Capsella rubella	ERR636150	697
1574-1	41.6	8.98333	France	Capsella rubella	ERR636151	1574-1
1407-8	35.1833	24.2333	Greece	Capsella rubella	ERR636152	1407-8
698	NA	NA	NA	Capsella rubella	ERR636153	698
1504-11	28.6667	-17.8667	Spain	Capsella rubella	ERR636154	1504-11
1575-1	41.3833	9.16667	France	Capsella rubella	ERR636155	1575-1
1249-11	38.7833	-9.38333	Portugal	Capsella rubella	ERR636157	1249-11
1267-15	37.9333	-6.88333	Spain	Capsella rubella	ERR636158	1267-15
844	35.2026	24.2331	Greece	Capsella rubella	ERR636159	844
987-25	45.0333	-0.583333	France	Capsella rubella	ERR636160	987-25
1245-12	39.4333	-6.33333	Spain	Capsella rubella	ERR636161	1245-12
1354-12	45.8833	10.8333	Italy	Capsella rubella	ERR636162	1354-12
879	35.29	24.42	Greece	Capsella rubella	ERR636163	879
1316-5	47.1	4.93333	France	Capsella rubella	ERR636164	1316-5
1321-1	46.95	4.3	France	Capsella rubella	ERR636165	1321-1
100.8	NA	NA	NA	Capsella rubella	ERR636166	100.8
79.1	37.7295	21.6873	Greece	Capsella rubella	ERR636167	79.1
907	39.6667	19.8	Greece	Capsella rubella	ERR636168	907
75.2	38.0907	22.1719	Greece	Capsella rubella	ERR636169	75.2
80TR1-TS1	41.02	28.96	Turkey	Capsella rubella	ERR636170	80TR1-TS1
TAAL-1	NA	NA	NA	Capsella rubella	ERR636171	TAAL-1
39.1	37.9891	15.3369	Italy	Capsella rubella	ERR636172	39.1
925	39.6667	20.85	Greece	Capsella rubella	ERR636173	925
984	39.5	3	Spain	Capsella rubella	ERR636174	984
85.3	39.56	20.92	Greece	Capsella grandiflora	SRR8904467	85.3
86.12	39.52	20.97	Greece	Capsella grandiflora	SRR8904468	86.12
87.26	39.48	20.98	Greece	Capsella grandiflora	SRR8904469	87.26
88.5	39.88	20.75	Greece	Capsella grandiflora	SRR8904470	88.5
1982-9	51.5	81.2167	Russia	Capsella orientalis	ERR636107	1982-9
1718-9	48.5833	88.4333	Mongolia	Capsella orientalis	ERR636109	1718-9
1984-2	53.35	83.7333	Russia	Capsella orientalis	ERR636110	1984-2
2006-01	47.15	86.1167	China	Capsella orientalis	ERR636112	2006-01
2007-03	47.2333	85.7167	China	Capsella orientalis	ERR636113	2007-03
2008-01	46.6167	90.8667	China	Capsella orientalis	ERR636114	2008-01
1719-1	48.5833	88.4333	Mongolia	Capsella orientalis	ERR636115	1719-1
1938-1_1	53.3333	83.75	Russia	Capsella orientalis	ERR636116	1938-1_1
1939-1_6	52.2667	76.95	Kazakhstan	Capsella orientalis	ERR636117	1939-1_6
1940-1_1	50.7833	75.6833	Kazakhstan	Capsella orientalis	ERR636118	1940-1_1
1978-6	51.1	81.9	Russia	Capsella orientalis	ERR636119	1978-6
1979-02	51.1167	81.8	Russia	Capsella orientalis	ERR636120	1979-02
1980-1	51.1667	81.6667	Russia	Capsella orientalis	ERR636121	1980-1
1981-3	51.1333	81.6	Russia	Capsella orientalis	ERR636122	1981-3
1719-4	48.35	88.26	China	Capsella orientalis	SRR1463025	1719-4
1979-7	51.07	81.48	Russia	Capsella orientalis	SRR1481499	1979-7
1979-1	51.07	81.48	Russia	Capsella orientalis	SRR1481500	1979-1
1719-3	48.35	88.26	China	Capsella orientalis	SRR1481617	1719-3
1981-10	51.08	81.36	Russia	Capsella orientalis	SRR1481618	1981-10
1981-6	51.08	81.36	Russia	Capsella orientalis	SRR1481625	1981-6
1985-1	53.21	83.44	Russia	Capsella orientalis	SRR1481626	1985-1
2008-09-01	NA	NA	NA	Capsella orientalis	SRR1481627	2008-09-01
2008-07-01	NA	NA	NA	Capsella orientalis	SRR1481628	2008-07-01
Co2008-1	NA	NA	NA	Capsella orientalis	SRR1481629	Co2008-1
FY1	47.3	89.9667	China	Capsella orientalis	SRR6179226	FY1
QH2	46.7	90.8333	China	Capsella orientalis	SRR6179227	QH2
QH1	46.7	90.8333	China	Capsella orientalis	SRR6179228	QH1
PAR-RUS	53.3	60.1	Russia	Capsella orientalis	SRR8904459	PAR-RUS
QH-CHIN4	46.7	90.83	China	Capsella orientalis	SRR8904460	QH-CHIN4
URAL-RUS4	55.11	61.39	Russia	Capsella orientalis	SRR8904461	URAL-RUS4
GUB-RUS5	51.29	58.18	Russia	Capsella orientalis	SRR8904471	GUB-RUS5

### Sheet: S3_NYCsubpop_pi
pop	subgenome	sum_diff	sum_comp	avg_pi
pop_1	grandiflora-like	1273383	49242990	0.0258592
pop_1	orientalis-like	641027	46097820	0.0139058
pop_10	grandiflora-like	240913	50252707	0.00479403
pop_10	orientalis-like	362761	46761286	0.00775772
pop_11	grandiflora-like	419509	20076986	0.020895
pop_11	orientalis-like	195481	18663905	0.0104737
pop_13	grandiflora-like	1197280	50109173	0.0238934
pop_13	orientalis-like	718440	46651427	0.0154002
pop_14	grandiflora-like	6247	20027226	0.000311925
pop_14	orientalis-like	6651	18703731	0.000355598
pop_15	grandiflora-like	1552674	50175147	0.0309451
pop_15	orientalis-like	839106	46510357	0.0180413
pop_16	grandiflora-like	511640	50191449	0.0101938
pop_16	orientalis-like	344692	46668699	0.00738594
pop_17	grandiflora-like	1756780	50171619	0.0350154
pop_17	orientalis-like	888487	46665800	0.0190394
pop_18	grandiflora-like	10182	50199911	0.000202829
pop_18	orientalis-like	9233	46764174	0.000197437
pop_19	grandiflora-like	385255	50178773	0.00767765
pop_19	orientalis-like	295768	46731526	0.00632909
pop_2	grandiflora-like	7714	49724017	0.000155136
pop_2	orientalis-like	6651	46245951	0.000143818
pop_20	grandiflora-like	1101370	50259354	0.0219137
pop_20	orientalis-like	824706	46717774	0.0176529
pop_21	grandiflora-like	10144	50242295	0.000201902
pop_21	orientalis-like	11556	46744977	0.000247214
pop_22	grandiflora-like	56321	50164409	0.00112273
pop_22	orientalis-like	14336	46785167	0.000306422
pop_23	grandiflora-like	535540	20074457	0.0266777
pop_23	orientalis-like	396592	18606173	0.0213151
pop_24	grandiflora-like	26971	50017524	0.000539231
pop_24	orientalis-like	57016	46710604	0.00122062
pop_3	grandiflora-like	4352	19973446	0.000217889
pop_3	orientalis-like	3845	18579338	0.00020695
pop_4	grandiflora-like	14876	50271992	0.00029591
pop_4	orientalis-like	11623	46715031	0.000248806
pop_5	grandiflora-like	12294	50246956	0.000244672
pop_5	orientalis-like	13788	46753321	0.00029491
pop_6	grandiflora-like	728896	50177051	0.0145265
pop_6	orientalis-like	500411	46737811	0.0107068
pop_7	grandiflora-like	10734	50186324	0.000213883
pop_7	orientalis-like	11911	46740438	0.000254833
pop_8	grandiflora-like	1779761	50059871	0.0355526
pop_8	orientalis-like	1100132	46747696	0.0235334
pop_9	grandiflora-like	1901753	50155112	0.0379174
pop_9	orientalis-like	963417	46696976	0.0206313

### Sheet: S4_Between_NYC_Fst
x	y	subgenome	mean_avg_hudsons_fst
pop_1	pop_2	grandiflora-like	0.550903
pop_1	pop_2	orientalis-like	0.547895
pop_1	pop_20	grandiflora-like	0.346845
pop_1	pop_20	orientalis-like	0.360632
pop_1	pop_21	grandiflora-like	0.586069
pop_1	pop_21	orientalis-like	0.633611
pop_1	pop_22	grandiflora-like	0.575096
pop_1	pop_22	orientalis-like	0.576751
pop_1	pop_23	grandiflora-like	0.3082
pop_1	pop_23	orientalis-like	0.308565
pop_1	pop_24	grandiflora-like	0.643011
pop_1	pop_24	orientalis-like	0.625643
pop_1	pop_3	grandiflora-like	0.515614
pop_1	pop_3	orientalis-like	0.58017
pop_1	pop_4	grandiflora-like	0.550908
pop_1	pop_4	orientalis-like	0.615463
pop_1	pop_5	grandiflora-like	0.57174
pop_1	pop_5	orientalis-like	0.593548
pop_1	pop_6	grandiflora-like	0.446701
pop_1	pop_6	orientalis-like	0.420322
pop_1	pop_7	grandiflora-like	0.585126
pop_1	pop_7	orientalis-like	0.601235
pop_1	pop_8	grandiflora-like	0.267733
pop_1	pop_8	orientalis-like	0.247971
pop_1	pop_9	grandiflora-like	0.261087
pop_1	pop_9	orientalis-like	0.288091
pop_10	pop_1	grandiflora-like	0.505482
pop_10	pop_1	orientalis-like	0.472053
pop_10	pop_11	grandiflora-like	0.557204
pop_10	pop_11	orientalis-like	0.521703
pop_10	pop_13	grandiflora-like	0.525066
pop_10	pop_13	orientalis-like	0.504437
pop_10	pop_14	grandiflora-like	0.843388
pop_10	pop_14	orientalis-like	0.663703
pop_10	pop_15	grandiflora-like	0.482535
pop_10	pop_15	orientalis-like	0.412573
pop_10	pop_16	grandiflora-like	0.69641
pop_10	pop_16	orientalis-like	0.559819
pop_10	pop_17	grandiflora-like	0.422191
pop_10	pop_17	orientalis-like	0.386607
pop_10	pop_18	grandiflora-like	0.788184
pop_10	pop_18	orientalis-like	0.626715
pop_10	pop_19	grandiflora-like	0.694565
pop_10	pop_19	orientalis-like	0.591347
pop_10	pop_2	grandiflora-like	0.780485
pop_10	pop_2	orientalis-like	0.694896
pop_10	pop_20	grandiflora-like	0.508634
pop_10	pop_20	orientalis-like	0.459198
pop_10	pop_21	grandiflora-like	0.801668
pop_10	pop_21	orientalis-like	0.706441
pop_10	pop_22	grandiflora-like	0.8134
pop_10	pop_22	orientalis-like	0.676791
pop_10	pop_23	grandiflora-like	0.492893
pop_10	pop_23	orientalis-like	0.403151
pop_10	pop_24	grandiflora-like	0.845403
pop_10	pop_24	orientalis-like	0.730865
pop_10	pop_3	grandiflora-like	0.809743
pop_10	pop_3	orientalis-like	0.700947
pop_10	pop_4	grandiflora-like	0.806496
pop_10	pop_4	orientalis-like	0.688608
pop_10	pop_5	grandiflora-like	0.815377
pop_10	pop_5	orientalis-like	0.722984
pop_10	pop_6	grandiflora-like	0.611365
pop_10	pop_6	orientalis-like	0.542604
pop_10	pop_7	grandiflora-like	0.8057
pop_10	pop_7	orientalis-like	0.673768
pop_10	pop_8	grandiflora-like	0.45099
pop_10	pop_8	orientalis-like	0.342239
pop_10	pop_9	grandiflora-like	0.442215
pop_10	pop_9	orientalis-like	0.362358
pop_11	pop_1	grandiflora-like	0.354053
pop_11	pop_1	orientalis-like	0.418287
pop_11	pop_13	grandiflora-like	0.370366
pop_11	pop_13	orientalis-like	0.431227
pop_11	pop_14	grandiflora-like	0.658181
pop_11	pop_14	orientalis-like	0.666166
pop_11	pop_15	grandiflora-like	0.330172
pop_11	pop_15	orientalis-like	0.364486
pop_11	pop_16	grandiflora-like	0.5179
pop_11	pop_16	orientalis-like	0.539101
pop_11	pop_17	grandiflora-like	0.250638
pop_11	pop_17	orientalis-like	0.332515
pop_11	pop_18	grandiflora-like	0.625883
pop_11	pop_18	orientalis-like	0.633355
pop_11	pop_19	grandiflora-like	0.543967
pop_11	pop_19	orientalis-like	0.539295
pop_11	pop_2	grandiflora-like	0.598447
pop_11	pop_2	orientalis-like	0.641689
pop_11	pop_20	grandiflora-like	0.356306
pop_11	pop_20	orientalis-like	0.403196
pop_11	pop_21	grandiflora-like	0.660588
pop_11	pop_21	orientalis-like	0.706811
pop_11	pop_22	grandiflora-like	0.612049
pop_11	pop_22	orientalis-like	0.66532
pop_11	pop_23	grandiflora-like	0.345478
pop_11	pop_23	orientalis-like	0.366995
pop_11	pop_24	grandiflora-like	0.683229
pop_11	pop_24	orientalis-like	0.706756
pop_11	pop_3	grandiflora-like	0.61084
pop_11	pop_3	orientalis-like	0.665289
pop_11	pop_4	grandiflora-like	0.628081
pop_11	pop_4	orientalis-like	0.673561
pop_11	pop_5	grandiflora-like	0.622893
pop_11	pop_5	orientalis-like	0.665658
pop_11	pop_6	grandiflora-like	0.478566
pop_11	pop_6	orientalis-like	0.480815
pop_11	pop_7	grandiflora-like	0.632532
pop_11	pop_7	orientalis-like	0.667682
pop_11	pop_8	grandiflora-like	0.291603
pop_11	pop_8	orientalis-like	0.304008
pop_11	pop_9	grandiflora-like	0.310021
pop_11	pop_9	orientalis-like	0.339883
pop_13	pop_1	grandiflora-like	0.385034
pop_13	pop_1	orientalis-like	0.430092
pop_13	pop_14	grandiflora-like	0.637487
pop_13	pop_14	orientalis-like	0.6335
pop_13	pop_15	grandiflora-like	0.327201
pop_13	pop_15	orientalis-like	0.329004
pop_13	pop_16	grandiflora-like	0.501786
pop_13	pop_16	orientalis-like	0.518363
pop_13	pop_17	grandiflora-like	0.254078
pop_13	pop_17	orientalis-like	0.318689
pop_13	pop_18	grandiflora-like	0.647729
pop_13	pop_18	orientalis-like	0.63574
pop_13	pop_19	grandiflora-like	0.519548
pop_13	pop_19	orientalis-like	0.537442
pop_13	pop_2	grandiflora-like	0.591245
pop_13	pop_2	orientalis-like	0.609264
pop_13	pop_20	grandiflora-like	0.376549
pop_13	pop_20	orientalis-like	0.401727
pop_13	pop_21	grandiflora-like	0.641163
pop_13	pop_21	orientalis-like	0.667186
pop_13	pop_22	grandiflora-like	0.63246
pop_13	pop_22	orientalis-like	0.638595
pop_13	pop_23	grandiflora-like	0.353124
pop_13	pop_23	orientalis-like	0.340329
pop_13	pop_24	grandiflora-like	0.651715
pop_13	pop_24	orientalis-like	0.650184
pop_13	pop_3	grandiflora-like	0.634381
pop_13	pop_3	orientalis-like	0.6331
pop_13	pop_4	grandiflora-like	0.646734
pop_13	pop_4	orientalis-like	0.681613
pop_13	pop_5	grandiflora-like	0.586418
pop_13	pop_5	orientalis-like	0.653631
pop_13	pop_6	grandiflora-like	0.443752
pop_13	pop_6	orientalis-like	0.447356
pop_13	pop_7	grandiflora-like	0.611932
pop_13	pop_7	orientalis-like	0.636311
pop_13	pop_8	grandiflora-like	0.266907
pop_13	pop_8	orientalis-like	0.28354
pop_13	pop_9	grandiflora-like	0.29905
pop_13	pop_9	orientalis-like	0.342549
pop_14	pop_1	grandiflora-like	0.611211
pop_14	pop_1	orientalis-like	0.652627
pop_14	pop_15	grandiflora-like	0.57506
pop_14	pop_15	orientalis-like	0.583967
pop_14	pop_16	grandiflora-like	0.792083
pop_14	pop_16	orientalis-like	0.724014
pop_14	pop_17	grandiflora-like	0.505672
pop_14	pop_17	orientalis-like	0.52364
pop_14	pop_18	grandiflora-like	0.846925
pop_14	pop_18	orientalis-like	0.902054
pop_14	pop_19	grandiflora-like	0.782745
pop_14	pop_19	orientalis-like	0.733516
pop_14	pop_2	grandiflora-like	0.921835
pop_14	pop_2	orientalis-like	0.894487
pop_14	pop_20	grandiflora-like	0.623962
pop_14	pop_20	orientalis-like	0.603037
pop_14	pop_21	grandiflora-like	0.889238
pop_14	pop_21	orientalis-like	0.915663
pop_14	pop_22	grandiflora-like	0.856444
pop_14	pop_22	orientalis-like	0.912186
pop_14	pop_23	grandiflora-like	0.611434
pop_14	pop_23	orientalis-like	0.55693
pop_14	pop_24	grandiflora-like	0.90679
pop_14	pop_24	orientalis-like	0.885671
pop_14	pop_3	grandiflora-like	0.92318
pop_14	pop_3	orientalis-like	0.908821
pop_14	pop_4	grandiflora-like	0.905332
pop_14	pop_4	orientalis-like	0.934786
pop_14	pop_5	grandiflora-like	0.888028
pop_14	pop_5	orientalis-like	0.909602
pop_14	pop_6	grandiflora-like	0.699727
pop_14	pop_6	orientalis-like	0.688457
pop_14	pop_7	grandiflora-like	0.901877
pop_14	pop_7	orientalis-like	0.890937
pop_14	pop_8	grandiflora-like	0.507211
pop_14	pop_8	orientalis-like	0.49224
pop_14	pop_9	grandiflora-like	0.519099
pop_14	pop_9	orientalis-like	0.521488
pop_15	pop_1	grandiflora-like	0.297149
pop_15	pop_1	orientalis-like	0.299388
pop_15	pop_16	grandiflora-like	0.41097
pop_15	pop_16	orientalis-like	0.399407
pop_15	pop_17	grandiflora-like	0.211324
pop_15	pop_17	orientalis-like	0.236735
pop_15	pop_18	grandiflora-like	0.54485
pop_15	pop_18	orientalis-like	0.516557
pop_15	pop_19	grandiflora-like	0.474452
pop_15	pop_19	orientalis-like	0.453256
pop_15	pop_2	grandiflora-like	0.513825
pop_15	pop_2	orientalis-like	0.489385
pop_15	pop_20	grandiflora-like	0.27245
pop_15	pop_20	orientalis-like	0.306481
pop_15	pop_21	grandiflora-like	0.549656
pop_15	pop_21	orientalis-like	0.585931
pop_15	pop_22	grandiflora-like	0.518942
pop_15	pop_22	orientalis-like	0.529861
pop_15	pop_23	grandiflora-like	0.271256
pop_15	pop_23	orientalis-like	0.245978
pop_15	pop_24	grandiflora-like	0.581297
pop_15	pop_24	orientalis-like	0.577579
pop_15	pop_3	grandiflora-like	0.519422
pop_15	pop_3	orientalis-like	0.542049
pop_15	pop_4	grandiflora-like	0.527341
pop_15	pop_4	orientalis-like	0.565713
pop_15	pop_5	grandiflora-like	0.531199
pop_15	pop_5	orientalis-like	0.5402
pop_15	pop_6	grandiflora-like	0.389116
pop_15	pop_6	orientalis-like	0.377294
pop_15	pop_7	grandiflora-like	0.534466
pop_15	pop_7	orientalis-like	0.526033
pop_15	pop_8	grandiflora-like	0.190156
pop_15	pop_8	orientalis-like	0.176628
pop_15	pop_9	grandiflora-like	0.231003
pop_15	pop_9	orientalis-like	0.224227
pop_16	pop_1	grandiflora-like	0.489222
pop_16	pop_1	orientalis-like	0.474831
pop_16	pop_17	grandiflora-like	0.373368
pop_16	pop_17	orientalis-like	0.376034
pop_16	pop_18	grandiflora-like	0.733838
pop_16	pop_18	orientalis-like	0.660488
pop_16	pop_19	grandiflora-like	0.657352
pop_16	pop_19	orientalis-like	0.617587
pop_16	pop_2	grandiflora-like	0.73927
pop_16	pop_2	orientalis-like	0.696733
pop_16	pop_20	grandiflora-like	0.486449
pop_16	pop_20	orientalis-like	0.477687
pop_16	pop_21	grandiflora-like	0.771806
pop_16	pop_21	orientalis-like	0.712712
pop_16	pop_22	grandiflora-like	0.706925
pop_16	pop_22	orientalis-like	0.702835
pop_16	pop_23	grandiflora-like	0.403592
pop_16	pop_23	orientalis-like	0.367126
pop_16	pop_24	grandiflora-like	0.809537
pop_16	pop_24	orientalis-like	0.750107
pop_16	pop_3	grandiflora-like	0.753576
pop_16	pop_3	orientalis-like	0.7062
pop_16	pop_4	grandiflora-like	0.761327
pop_16	pop_4	orientalis-like	0.719878
pop_16	pop_5	grandiflora-like	0.710827
pop_16	pop_5	orientalis-like	0.715836
pop_16	pop_6	grandiflora-like	0.536204
pop_16	pop_6	orientalis-like	0.546544
pop_16	pop_7	grandiflora-like	0.767029
pop_16	pop_7	orientalis-like	0.698199
pop_16	pop_8	grandiflora-like	0.33969
pop_16	pop_8	orientalis-like	0.316302
pop_16	pop_9	grandiflora-like	0.41767
pop_16	pop_9	orientalis-like	0.38687
pop_17	pop_1	grandiflora-like	0.220562
pop_17	pop_1	orientalis-like	0.308375
pop_17	pop_18	grandiflora-like	0.480114
pop_17	pop_18	orientalis-like	0.488555
pop_17	pop_19	grandiflora-like	0.407586
pop_17	pop_19	orientalis-like	0.417502
pop_17	pop_2	grandiflora-like	0.432287
pop_17	pop_2	orientalis-like	0.468588
pop_17	pop_20	grandiflora-like	0.242069
pop_17	pop_20	orientalis-like	0.26318
pop_17	pop_21	grandiflora-like	0.448762
pop_17	pop_21	orientalis-like	0.529108
pop_17	pop_22	grandiflora-like	0.433344
pop_17	pop_22	orientalis-like	0.516443
pop_17	pop_23	grandiflora-like	0.197013
pop_17	pop_23	orientalis-like	0.230796
pop_17	pop_24	grandiflora-like	0.52014
pop_17	pop_24	orientalis-like	0.530093
pop_17	pop_3	grandiflora-like	0.455764
pop_17	pop_3	orientalis-like	0.485082
pop_17	pop_4	grandiflora-like	0.462588
pop_17	pop_4	orientalis-like	0.527309
pop_17	pop_5	grandiflora-like	0.427946
pop_17	pop_5	orientalis-like	0.511973
pop_17	pop_6	grandiflora-like	0.309225
pop_17	pop_6	orientalis-like	0.342801
pop_17	pop_7	grandiflora-like	0.434295
pop_17	pop_7	orientalis-like	0.466162
pop_17	pop_8	grandiflora-like	0.143671
pop_17	pop_8	orientalis-like	0.173453
pop_17	pop_9	grandiflora-like	0.192929
pop_17	pop_9	orientalis-like	0.218303
pop_18	pop_1	grandiflora-like	0.53301
pop_18	pop_1	orientalis-like	0.554246
pop_18	pop_19	grandiflora-like	0.750975
pop_18	pop_19	orientalis-like	0.711217
pop_18	pop_2	grandiflora-like	0.889809
pop_18	pop_2	orientalis-like	0.817713
pop_18	pop_20	grandiflora-like	0.592286
pop_18	pop_20	orientalis-like	0.597832
pop_18	pop_21	grandiflora-like	0.898307
pop_18	pop_21	orientalis-like	0.893491
pop_18	pop_22	grandiflora-like	0.839569
pop_18	pop_22	orientalis-like	0.856711
pop_18	pop_23	grandiflora-like	0.560791
pop_18	pop_23	orientalis-like	0.511305
pop_18	pop_24	grandiflora-like	0.921319
pop_18	pop_24	orientalis-like	0.897268
pop_18	pop_3	grandiflora-like	0.849767
pop_18	pop_3	orientalis-like	0.863479
pop_18	pop_4	grandiflora-like	0.886489
pop_18	pop_4	orientalis-like	0.867372
pop_18	pop_5	grandiflora-like	0.89348
pop_18	pop_5	orientalis-like	0.838147
pop_18	pop_6	grandiflora-like	0.689118
pop_18	pop_6	orientalis-like	0.634031
pop_18	pop_7	grandiflora-like	0.912408
pop_18	pop_7	orientalis-like	0.83733
pop_18	pop_8	grandiflora-like	0.50887
pop_18	pop_8	orientalis-like	0.419316
pop_18	pop_9	grandiflora-like	0.499503
pop_18	pop_9	orientalis-like	0.47488
pop_19	pop_1	grandiflora-like	0.486203
pop_19	pop_1	orientalis-like	0.508559
pop_19	pop_2	grandiflora-like	0.736072
pop_19	pop_2	orientalis-like	0.714876
pop_19	pop_20	grandiflora-like	0.525986
pop_19	pop_20	orientalis-like	0.480753
pop_19	pop_21	grandiflora-like	0.746579
pop_19	pop_21	orientalis-like	0.737985
pop_19	pop_22	grandiflora-like	0.755515
pop_19	pop_22	orientalis-like	0.697901
pop_19	pop_23	grandiflora-like	0.475185
pop_19	pop_23	orientalis-like	0.462421
pop_19	pop_24	grandiflora-like	0.807892
pop_19	pop_24	orientalis-like	0.774344
pop_19	pop_3	grandiflora-like	0.748521
pop_19	pop_3	orientalis-like	0.711848
pop_19	pop_4	grandiflora-like	0.778211
pop_19	pop_4	orientalis-like	0.716428
pop_19	pop_5	grandiflora-like	0.783175
pop_19	pop_5	orientalis-like	0.717832
pop_19	pop_6	grandiflora-like	0.614135
pop_19	pop_6	orientalis-like	0.573999
pop_19	pop_7	grandiflora-like	0.746566
pop_19	pop_7	orientalis-like	0.67071
pop_19	pop_8	grandiflora-like	0.426064
pop_19	pop_8	orientalis-like	0.372339
pop_19	pop_9	grandiflora-like	0.451085
pop_19	pop_9	orientalis-like	0.414536
pop_2	pop_3	grandiflora-like	0.850195
pop_2	pop_3	orientalis-like	0.796268
pop_2	pop_4	grandiflora-like	0.881759
pop_2	pop_4	orientalis-like	0.898453
pop_2	pop_5	grandiflora-like	0.859607
pop_2	pop_5	orientalis-like	0.887422
pop_2	pop_6	grandiflora-like	0.660237
pop_2	pop_6	orientalis-like	0.638441
pop_2	pop_7	grandiflora-like	0.869268
pop_2	pop_7	orientalis-like	0.832208
pop_2	pop_8	grandiflora-like	0.469908
pop_2	pop_8	orientalis-like	0.422618
pop_2	pop_9	grandiflora-like	0.484338
pop_2	pop_9	orientalis-like	0.495851
pop_20	pop_2	grandiflora-like	0.555636
pop_20	pop_2	orientalis-like	0.536931
pop_20	pop_21	grandiflora-like	0.592836
pop_20	pop_21	orientalis-like	0.5908
pop_20	pop_22	grandiflora-like	0.60258
pop_20	pop_22	orientalis-like	0.595254
pop_20	pop_23	grandiflora-like	0.319402
pop_20	pop_23	orientalis-like	0.317051
pop_20	pop_24	grandiflora-like	0.657374
pop_20	pop_24	orientalis-like	0.599886
pop_20	pop_3	grandiflora-like	0.556639
pop_20	pop_3	orientalis-like	0.547741
pop_20	pop_4	grandiflora-like	0.58677
pop_20	pop_4	orientalis-like	0.604632
pop_20	pop_5	grandiflora-like	0.572329
pop_20	pop_5	orientalis-like	0.582865
pop_20	pop_6	grandiflora-like	0.434139
pop_20	pop_6	orientalis-like	0.419152
pop_20	pop_7	grandiflora-like	0.61771
pop_20	pop_7	orientalis-like	0.560775
pop_20	pop_8	grandiflora-like	0.247933
pop_20	pop_8	orientalis-like	0.205009
pop_20	pop_9	grandiflora-like	0.267026
pop_20	pop_9	orientalis-like	0.274844
pop_21	pop_2	grandiflora-like	0.889222
pop_21	pop_2	orientalis-like	0.86484
pop_21	pop_22	grandiflora-like	0.836438
pop_21	pop_22	orientalis-like	0.868468
pop_21	pop_23	grandiflora-like	0.573841
pop_21	pop_23	orientalis-like	0.568715
pop_21	pop_24	grandiflora-like	0.904991
pop_21	pop_24	orientalis-like	0.900413
pop_21	pop_3	grandiflora-like	0.893351
pop_21	pop_3	orientalis-like	0.864655
pop_21	pop_4	grandiflora-like	0.848429
pop_21	pop_4	orientalis-like	0.905364
pop_21	pop_5	grandiflora-like	0.856993
pop_21	pop_5	orientalis-like	0.898742
pop_21	pop_6	grandiflora-like	0.698227
pop_21	pop_6	orientalis-like	0.689692
pop_21	pop_7	grandiflora-like	0.876622
pop_21	pop_7	orientalis-like	0.884181
pop_21	pop_8	grandiflora-like	0.494924
pop_21	pop_8	orientalis-like	0.455421
pop_21	pop_9	grandiflora-like	0.492941
pop_21	pop_9	orientalis-like	0.521864
pop_22	pop_2	grandiflora-like	0.855216
pop_22	pop_2	orientalis-like	0.850201
pop_22	pop_23	grandiflora-like	0.524168
pop_22	pop_23	orientalis-like	0.517975
pop_22	pop_24	grandiflora-like	0.889511
pop_22	pop_24	orientalis-like	0.872189
pop_22	pop_3	grandiflora-like	0.857728
pop_22	pop_3	orientalis-like	0.856726
pop_22	pop_4	grandiflora-like	0.852682
pop_22	pop_4	orientalis-like	0.883693
pop_22	pop_5	grandiflora-like	0.820182
pop_22	pop_5	orientalis-like	0.843055
pop_22	pop_6	grandiflora-like	0.667666
pop_22	pop_6	orientalis-like	0.61851
pop_22	pop_7	grandiflora-like	0.860006
pop_22	pop_7	orientalis-like	0.869131
pop_22	pop_8	grandiflora-like	0.460156
pop_22	pop_8	orientalis-like	0.449773
pop_22	pop_9	grandiflora-like	0.496482
pop_22	pop_9	orientalis-like	0.499994
pop_23	pop_2	grandiflora-like	0.530657
pop_23	pop_2	orientalis-like	0.532103
pop_23	pop_24	grandiflora-like	0.603392
pop_23	pop_24	orientalis-like	0.580705
pop_23	pop_3	grandiflora-like	0.524955
pop_23	pop_3	orientalis-like	0.524394
pop_23	pop_4	grandiflora-like	0.56413
pop_23	pop_4	orientalis-like	0.561739
pop_23	pop_5	grandiflora-like	0.544026
pop_23	pop_5	orientalis-like	0.535713
pop_23	pop_6	grandiflora-like	0.37402
pop_23	pop_6	orientalis-like	0.368391
pop_23	pop_7	grandiflora-like	0.556247
pop_23	pop_7	orientalis-like	0.533405
pop_23	pop_8	grandiflora-like	0.195238
pop_23	pop_8	orientalis-like	0.174639
pop_23	pop_9	grandiflora-like	0.262654
pop_23	pop_9	orientalis-like	0.244375
pop_24	pop_2	grandiflora-like	0.924648
pop_24	pop_2	orientalis-like	0.89462
pop_24	pop_3	grandiflora-like	0.932127
pop_24	pop_3	orientalis-like	0.907817
pop_24	pop_4	grandiflora-like	0.913044
pop_24	pop_4	orientalis-like	0.917736
pop_24	pop_5	grandiflora-like	0.930762
pop_24	pop_5	orientalis-like	0.898138
pop_24	pop_6	grandiflora-like	0.742007
pop_24	pop_6	orientalis-like	0.683741
pop_24	pop_7	grandiflora-like	0.886753
pop_24	pop_7	orientalis-like	0.897121
pop_24	pop_8	grandiflora-like	0.523007
pop_24	pop_8	orientalis-like	0.497896
pop_24	pop_9	grandiflora-like	0.553785
pop_24	pop_9	orientalis-like	0.52655
pop_3	pop_4	grandiflora-like	0.891492
pop_3	pop_4	orientalis-like	0.876193
pop_3	pop_5	grandiflora-like	0.882912
pop_3	pop_5	orientalis-like	0.873001
pop_3	pop_6	grandiflora-like	0.68187
pop_3	pop_6	orientalis-like	0.655355
pop_3	pop_7	grandiflora-like	0.884333
pop_3	pop_7	orientalis-like	0.876107
pop_3	pop_8	grandiflora-like	0.489903
pop_3	pop_8	orientalis-like	0.430837
pop_3	pop_9	grandiflora-like	0.497527
pop_3	pop_9	orientalis-like	0.497535
pop_4	pop_5	grandiflora-like	0.877539
pop_4	pop_5	orientalis-like	0.873815
pop_4	pop_6	grandiflora-like	0.703512
pop_4	pop_6	orientalis-like	0.706574
pop_4	pop_7	grandiflora-like	0.903686
pop_4	pop_7	orientalis-like	0.842741
pop_4	pop_8	grandiflora-like	0.500302
pop_4	pop_8	orientalis-like	0.474005
pop_4	pop_9	grandiflora-like	0.502283
pop_4	pop_9	orientalis-like	0.509304
pop_5	pop_6	grandiflora-like	0.600263
pop_5	pop_6	orientalis-like	0.600651
pop_5	pop_7	grandiflora-like	0.868577
pop_5	pop_7	orientalis-like	0.833248
pop_5	pop_8	grandiflora-like	0.449152
pop_5	pop_8	orientalis-like	0.440172
pop_5	pop_9	grandiflora-like	0.49935
pop_5	pop_9	orientalis-like	0.534867
pop_6	pop_7	grandiflora-like	0.688382
pop_6	pop_7	orientalis-like	0.674601
pop_6	pop_8	grandiflora-like	0.324007
pop_6	pop_8	orientalis-like	0.287863
pop_6	pop_9	grandiflora-like	0.377217
pop_6	pop_9	orientalis-like	0.366423
pop_7	pop_8	grandiflora-like	0.470382
pop_7	pop_8	orientalis-like	0.451613
pop_7	pop_9	grandiflora-like	0.529164
pop_7	pop_9	orientalis-like	0.507218
pop_8	pop_9	grandiflora-like	0.20501
pop_8	pop_9	orientalis-like	0.164445

### Sheet: S5_wc_fst_nyc_ancestral
pop1	pop2	subgenome	mean(avg_wc_fst, na.rm = T)
mena	e_asian	grandiflora-like	0.695011
mena	e_asian	orientalis-like	0.744632
n_eurasian	e_asian	grandiflora-like	0.654958
n_eurasian	e_asian	orientalis-like	0.718255
n_eurasian	mena	grandiflora-like	0.390919
n_eurasian	mena	orientalis-like	0.443542
nyc_metro	e_asian	grandiflora-like	0.652935
nyc_metro	e_asian	orientalis-like	0.717676
nyc_metro	mena	grandiflora-like	0.501049
nyc_metro	mena	orientalis-like	0.54403
nyc_metro	n_eurasian	grandiflora-like	0.124125
nyc_metro	n_eurasian	orientalis-like	0.139841

### Sheet: S6_introgressed_genome_prop
sample	genome_prop_bursa_pastoris	genome_prop_heterozygous	genome_prop_rubella
NJ_01	0.79939	0.00292791	0.193004
NJ_02	0.79939	0.00292791	0.193004
NJ_03	0.799905	0.00288782	0.192528
NY_01	0.825215	0.00418655	0.165919
NY_02	0.825215	0.00386123	0.166245
NY_03	0.818126	0.0263108	0.150884
NY_04	0.858777	0.0254356	0.111108
NY_05	0.852418	0.00868512	0.134218
NY_06	0.84783	0.00271736	0.144774
NY_07	0.84783	0.0032777	0.144214
NY_08	0.852331	0.00254858	0.140441
NY_09	0.772696	0.00649409	0.216131
NY_10	0.772686	0.00621863	0.216416
NY_11	0.868688	0.00225994	0.124373
NY_12	0.864726	0.013464	0.117132
NY_13	0.87569	0.00720842	0.112423
NY_14	0.827777	0.00397979	0.163565
NY_15	0.814086	0.0182463	0.162989
NY_16	0.827808	0.00308313	0.16443
NY_17	0.814165	0.00291046	0.178246
NY_18	0.889425	0.00325349	0.102643
NY_19	0.766841	0.150426	0.0846995
NY_20	0.811676	0.00308707	0.180559
NY_21	0.812196	0.00286513	0.18026
NY_22	0.811676	0.00308707	0.180559
NY_23	0.861322	0.00218973	0.131809
NY_24	0.860826	0.0024388	0.132057
NY_25	0.819346	0.0910331	0.0849424
NY_26	0.844028	0.02553	0.13647
NY_27	0.7775	0.0116774	0.206144
NY_28	0.863589	0.00232228	0.12941
NY_29	0.869883	0.00883436	0.116603
NY_30	0.881875	0.00218918	0.111258
NY_31	0.835182	0.00824315	0.151897
NY_32	0.877204	0.00343816	0.114679
NY_33	0.877411	0.00358205	0.114328
NY_34	0.878598	0.00343331	0.11329
NY_35	0.846598	0.00336382	0.145359
NY_36	0.846708	0.00329371	0.145319
NY_37	0.845485	0.00325923	0.146577
NY_38	0.836327	0.00318664	0.155808
NY_39	0.859493	0.00301154	0.132817
NY_40	0.883759	0.00273057	0.108832
NY_41	0.884203	0.00223821	0.108881
NY_42	0.883707	0.00296887	0.108646
NY_43	0.89042	0.00294128	0.102418
NY_44	0.890629	0.00338346	0.101835
NY_45	0.876407	0.0046205	0.114294
NY_46	0.876469	0.00478832	0.114064
NY_47	0.876116	0.00447105	0.114734
NY_48	0.849377	0.00305896	0.142885
NY_49	0.849377	0.00305896	0.142885
NY_50	0.848935	0.00325683	0.14313
NY_51	0.835008	0.00480703	0.155506
NY_52	0.836347	0.00357015	0.155404
NY_53	0.835275	0.00462561	0.155421
NY_54	0.867188	0.00238897	0.125744
NY_55	0.867113	0.00439118	0.123818
NY_56	0.867477	0.00425831	0.123586
NY_57	0.824306	0.0287783	0.142237
NY_58	0.817534	0.00623199	0.171555
NY_59	0.871722	0.00258172	0.121018
NY_60	0.800898	0.0422375	0.152186
NY_61	0.864351	0.00281384	0.128157
NY_62	0.795302	0.087066	0.112953
